# Shared and Specific miRNA-mRNA in Human and Murine Acute Kidney Injury

**DOI:** 10.64898/2026.10.30.762662

**Authors:** Danielle Janosevic, Thomas W. McCarthy, Ashish Sadolikar, Takashi Hato, Michael T. Eadon, Pierre Dagher, the Kidney Precision Medicine Project

**Affiliations:** Division of Nephrology, Indiana University School of Medicine, Indianapolis, IN 46202 USA

**Author notes:** Corresponding information: Danielle Janosevic, Indiana University School of Medicine, Department of Medicine, 950 W. Walnut St, Research 2, Indianapolis, IN 46202.

**Keywords:** acute kidney injury, cecal ligation and puncture, ischemia-reperfusion injury, lipopolysaccharide, microRNA, cross-species transcriptomics, human AKI

## Abstract

Acute kidney injury (AKI) is managed as a single clinical entity despite substantial biological heterogeneity. We established a cross-species framework to define etiology-specific molecular programs and determine how these programs relate to molecular heterogeneity and pathobiology in human AKI. We performed parallel sequencing of totalRNA (mRNA) and miRNA (kidney, whole blood) in 3 murine models (mild AKI: ischemia-reperfusion injury, IRI; cecal-ligation and puncture, CLP; endotoxemia, LPS); kidney mRNA and miRNA clearly distinguished the models, blood mRNA maintained model-specific separation, and blood miRNA was less distinct. IRI was characterized by epithelial injury/repair, and extracellular matrix remodeling (i.e., *miR-125b-1-3p, Vim, Sprr2g*); CLP, broader inflammatory, metabolic programs (i.e., *miR-692, Pfkfb3, Cdo1*); LPS, inflammatory signaling (i.e., *miR-155-5p, Irf7, Gbp3*). We then compared these signatures to human whole blood RNAseq. Human blood samples varied along a shared gene axis that correlated to differing degrees with all three murine models, consistent with the heterogeneous nature of clinical AKI rather than discrete assignment to a single experimental etiology. Orthologs were linked to immune processes (i.e., *SIGLEC14, DAAM2, CD177, DEFA3*), and the presence of tubular casts in human biopsies, reflecting that mild murine AKI models capture etiology-specific biology relevant to severe human AKI. Integration of injury etiology, severity, and time may provide a framework for developing circulating biomarkers that may resolve the biological heterogeneity of human AKI.
