## Supplemental Table 4 for "Shared and Specific miRNA-mRNA in Human and Murine Acute Kidney Injury"

rna_type	tissue	model	comparison	miRNA	direction	logFC	unshrunk.logFC	logCPM	PValue	FDR
miRNA	blood	CLP	CLP vs Sham	mmu-miR-205-5p	down	-2.1931987553411236	-2.1944015735889075	4.234424607310118	1.0847538229126672e-5	0.010771605461522785
miRNA	blood	CLP	CLP vs Sham	mmu-miR-146a-5p	down	-1.6950972425187127	-1.6964853902336874	3.8296230883961377	7.164982659776742e-5	0.024875253464778195
miRNA	blood	CLP	CLP vs Sham	mmu-miR-98-3p	down	-2.7306550848645466	-2.867594884228826	-0.7917763119420054	1.113641636750813e-4	0.024875253464778195
miRNA	blood	CLP	CLP vs Sham	mmu-miR-744-3p	down	-1.5450302957704065	-1.549857220450956	2.078222193687282	1.2249698205172823e-4	0.024875253464778195
miRNA	blood	CLP	CLP vs Sham	mmu-miR-342-5p	down	-1.886383494562975	-1.8891067456018222	2.8611178450997556	1.4816462628737388e-4	0.024875253464778195
miRNA	blood	CLP	CLP vs Sham	mmu-miR-203-3p	down	-1.91442593948341	-1.925935450288582	1.1800240386471945	1.5030364631285918e-4	0.024875253464778195
miRNA	blood	CLP	CLP vs Sham	mmu-miR-30b-5p	down	-1.3161128942633573	-1.3161298432538844	9.815940292715867	2.1657180544766092e-4	0.028817250902253243
miRNA	blood	CLP	CLP vs Sham	mmu-miR-223-3p	down	-1.4879743419458538	-1.4879857828595997	10.333948201942961	2.32163149262866e-4	0.028817250902253243
miRNA	blood	CLP	CLP vs Sham	mmu-miR-135a-5p	down	-4.704522302185291	-144269482.1840075	-2.043722382203472	3.6561920872517925e-4	0.0363059874264103
miRNA	blood	CLP	CLP vs Sham	mmu-miR-1a-3p	down	-5.781328275803229	-5.7860833831796405	4.906471943916764	4.06302807745198e-4	0.036678062553725604
miRNA	blood	CLP	CLP vs Sham	mmu-miR-148b-3p	down	-1.4725147193222756	-1.472622843493145	7.264837171667529	6.176153866568705e-4	0.049181705628576364
miRNA	blood	CLP	CLP vs Sham	mmu-miR-139-5p	down	-1.6775990614410057	-1.6776202985246427	9.722460336582007	6.438692579773341e-4	0.049181705628576364
miRNA	blood	CLP	CLP vs Sham	mmu-miR-144-3p	up	2.7363158992834005	2.736715467000434	6.629206492820573	3.01046137915114e-4	0.03321542388330091
miRNA	blood	IRI	IRI vs Sham	mmu-miR-1a-3p	down	-6.659650139998011	-6.668506269735757	4.906471943916764	5.0410815383990125e-5	0.030712303946904593
miRNA	blood	IRI	IRI vs Sham	mmu-miR-146a-5p	down	-1.5123651213330767	-1.513510729402719	3.8296230883961377	1.2654825592921509e-4	0.03959014243218164
miRNA	blood	IRI	IRI vs Sham	mmu-miR-6538	down	-1.3615414474221967	-1.3625916747033906	4.060620330484001	1.5947690808532382e-4	0.03959014243218164
miRNA	blood	IRI	IRI vs Sham	mmu-miR-669c-5p	down	-1.590147619017995	-1.5919239544361108	3.5756254692698257	2.3795914526525828e-4	0.04725868624968029
miRNA	blood	IRI	IRI vs Sham	mmu-miR-187-3p	up	2.8116879018418874	2.814514006387095	3.6798950726450577	6.185761117201328e-5	0.030712303946904593
miRNA	blood	LPS	LPS vs Saline	mmu-miR-467c-5p	down	-4.747813028527066	-4.763645473409253	2.986901063826217	6.53684792901057e-11	6.491089993507496e-8
miRNA	blood	LPS	LPS vs Saline	mmu-let-7f-5p	down	-3.1262910724903965	-3.1262947771077596	13.304788865313405	4.90036535559826e-9	2.433031399054536e-6
miRNA	blood	LPS	LPS vs Saline	mmu-let-7g-5p	down	-2.886539709180256	-2.886542313181305	13.779127755615706	1.0860308679644617e-8	3.594762172962368e-6
miRNA	blood	LPS	LPS vs Saline	mmu-miR-98-5p	down	-3.039336270409432	-3.0394355476412733	8.483122764353322	2.4384436274246543e-8	5.125491755045708e-6
miRNA	blood	LPS	LPS vs Saline	mmu-miR-142a-3p	down	-2.9260136352295048	-2.9261063868743538	8.759106263823348	2.5808115584318772e-8	5.125491755045708e-6
miRNA	blood	LPS	LPS vs Saline	mmu-miR-26b-5p	down	-2.8571988428813393	-2.8572105087802573	11.77143595761076	3.5098898522925626e-8	5.808867705544191e-6
miRNA	blood	LPS	LPS vs Saline	mmu-miR-101b-3p	down	-3.7691783630545785	-3.774804359974012	3.689686535651238	4.755843318796653e-8	6.746503450807252e-6
miRNA	blood	LPS	LPS vs Saline	mmu-miR-467d-5p	down	-2.669663556882285	-2.670929593960194	5.202187663415535	6.228607365455266e-8	7.731258892371348e-6
miRNA	blood	LPS	LPS vs Saline	mmu-miR-223-5p	down	-3.5946451553818246	-3.6133673901218137	1.7667129835635802	8.94544953198839e-8	9.869812650293856e-6
miRNA	blood	LPS	LPS vs Saline	mmu-miR-467e-5p	down	-4.863447239528805	-4.943673369425714	0.9657343797599389	1.1262904901727873e-7	1.1184064567415777e-5
miRNA	blood	LPS	LPS vs Saline	mmu-miR-450a-5p	down	-3.357742776009381	-3.3712349393459933	2.5370235031854067	1.4353520926119305e-7	1.2957314799669516e-5
miRNA	blood	LPS	LPS vs Saline	mmu-miR-20b-5p	down	-1.9003849622490299	-1.9010026906485347	5.404807550657311	2.1703716820866785e-7	1.7959825669267266e-5
miRNA	blood	LPS	LPS vs Saline	mmu-miR-20a-5p	down	-2.667352414764357	-2.667405712898102	9.649533379715413	3.0710272948960626e-7	2.3457923875629156e-5
miRNA	blood	LPS	LPS vs Saline	mmu-miR-669o-5p	down	-5.7700741819989725	-6.201537131118603	-0.19978197697036765	3.824552080637967e-7	2.693891318379774e-5
miRNA	blood	LPS	LPS vs Saline	mmu-miR-30e-5p	down	-1.5111502135548731	-1.5111531018489999	12.573867945139419	4.0693222332020754e-7	2.693891318379774e-5
miRNA	blood	LPS	LPS vs Saline	mmu-let-7a-5p	down	-1.705679764511846	-1.7056803397998923	14.756327156080376	4.776714144357806e-7	2.9645482158420633e-5
miRNA	blood	LPS	LPS vs Saline	mmu-miR-32-5p	down	-5.0064425829609105	-5.235418080394997	-0.30254040840177804	1.6045219605535857e-6	9.37229592252771e-5
miRNA	blood	LPS	LPS vs Saline	mmu-miR-374b-5p	down	-2.8659209196606246	-2.866115024808219	7.963692965350539	1.9580471541920307e-6	1.0801893467292702e-4
miRNA	blood	LPS	LPS vs Saline	mmu-miR-449a-5p	down	-2.271579654574662	-2.2735853407708	3.98740993210445	3.4368004340556737e-6	1.6251156338177543e-4
miRNA	blood	LPS	LPS vs Saline	mmu-miR-466h-5p	down	-3.0928159110119995	-3.1482855796730873	0.334973995085703	5.3252864718325345e-6	2.403640666604412e-4
miRNA	blood	LPS	LPS vs Saline	mmu-miR-196b-5p	down	-2.161580899913042	-2.1652222221632007	2.9284605187780506	5.69820108022029e-6	2.4040224112324447e-4
miRNA	blood	LPS	LPS vs Saline	mmu-let-7c-5p	down	-1.3596502196312235	-1.3596510997393443	13.801093067842329	6.279938743182014e-6	2.4040224112324447e-4
miRNA	blood	LPS	LPS vs Saline	mmu-miR-669c-5p	down	-2.5950609660963284	-2.5991047780282948	3.5756254692698257	6.778713747684637e-6	2.4040224112324447e-4
miRNA	blood	LPS	LPS vs Saline	mmu-let-7i-5p	down	-1.5013440495200423	-1.5013443847408603	15.476837421987176	7.437938198485773e-6	2.546852631412542e-4
miRNA	blood	LPS	LPS vs Saline	mmu-miR-144-5p	down	-4.989330959414387	-5.000413800790815	4.012291814534171	9.082381110489604e-6	3.006268147572059e-4
miRNA	blood	LPS	LPS vs Saline	mmu-miR-20a-3p	down	-2.022545328215525	-2.027095251257588	2.7094365390556496	1.0230340268395292e-5	3.277008995650492e-4
miRNA	blood	LPS	LPS vs Saline	mmu-miR-17-5p	down	-1.990255990779654	-1.9903686156903315	7.56266753291329	1.1269821997241499e-5	3.4971666385190023e-4
miRNA	blood	LPS	LPS vs Saline	mmu-miR-30a-5p	down	-1.1931060941724905	-1.1931090032302347	12.197421280492234	2.0931639079380683e-5	6.011167543701739e-4
miRNA	blood	LPS	LPS vs Saline	mmu-miR-3066-5p	down	-4.1835178620947	-4.299711599891496	-0.12915284517552222	2.1070155593652884e-5	6.011167543701739e-4
miRNA	blood	LPS	LPS vs Saline	mmu-miR-106a-5p	down	-1.907872322989545	-1.9144533298486321	2.178693521809145	2.7178420766167486e-5	7.10215047915903e-4
miRNA	blood	LPS	LPS vs Saline	mmu-miR-140-5p	down	-1.6734467362027992	-1.673724363650353	6.029834485531864	2.9845949557984417e-5	7.59923792591757e-4
miRNA	blood	LPS	LPS vs Saline	mmu-miR-466n-3p	down	-4.878124370322174	-5.106456054153769	0.172954696152099	3.068255178227029e-5	7.616943479948599e-4
miRNA	blood	LPS	LPS vs Saline	mmu-let-7j	down	-1.470580852062971	-1.47059534261986	10.008669754566974	3.3662390664808585e-5	8.060030789357747e-4
miRNA	blood	LPS	LPS vs Saline	mmu-miR-150-5p	down	-2.269210012400999	-2.269315547550691	8.517125890900013	3.5044656781366345e-5	8.060030789357747e-4
miRNA	blood	LPS	LPS vs Saline	mmu-miR-130a-3p	down	-1.1985901871747284	-1.1985998059194187	10.572803526104703	3.60511808927379e-5	8.060030789357747e-4
miRNA	blood	LPS	LPS vs Saline	mmu-miR-101a-3p	down	-2.931860561127195	-2.953908550050687	1.2634068453210847	3.6827251982322864e-5	8.060030789357747e-4
miRNA	blood	LPS	LPS vs Saline	mmu-miR-144-3p	down	-3.5219684950156944	-3.5226633243615426	6.629206492820573	3.7337504160166806e-5	8.060030789357747e-4
miRNA	blood	LPS	LPS vs Saline	mmu-miR-672-5p	down	-1.8767940134760168	-1.8841112232877633	1.5147939852577945	4.49195688550206e-5	9.490453590007544e-4
miRNA	blood	LPS	LPS vs Saline	mmu-miR-126a-3p	down	-2.961847563347204	-2.962025921950051	7.873520098346369	6.720841698892773e-5	0.0013085874131373576
miRNA	blood	LPS	LPS vs Saline	mmu-miR-155-5p	down	-1.5967186551198433	-1.5969696052295594	6.046478413565745	6.89421382713615e-5	0.0013165296789127302
miRNA	blood	LPS	LPS vs Saline	mmu-miR-126a-5p	down	-3.8387231729370157	-3.841469773034484	4.804935064177252	7.271274977612953e-5	0.0013371066764388264
miRNA	blood	LPS	LPS vs Saline	mmu-miR-669a-5p	down	-3.6483793855302378	-3.797568789172703	-0.18338598217768723	7.874546437588188e-5	0.0014217135659136493
miRNA	blood	LPS	LPS vs Saline	mmu-miR-215-5p	down	-1.9335083496993182	-1.9355070895493165	3.854577203612447	8.287514117018757e-5	0.0014684765118382318
miRNA	blood	LPS	LPS vs Saline	mmu-miR-429-3p	down	-6.912581820723693	-144269484.43654555	-0.45217673566664746	9.209832474380385e-5	0.001576786835699952
miRNA	blood	LPS	LPS vs Saline	mmu-miR-215-3p	down	-3.8130965783111574	-3.963551522923596	-0.7175879849555784	9.863600603540217e-5	0.0016448830754062912
miRNA	blood	LPS	LPS vs Saline	mmu-miR-342-5p	down	-2.200572096845601	-2.2051638325834513	2.8611178450997556	1.1955117912225206e-4	0.0019147471107805853
miRNA	blood	LPS	LPS vs Saline	mmu-miR-15a-5p	down	-1.1897686015111	-1.1897711744488646	12.220316125045134	1.223101082946477e-4	0.0019278402783584948
miRNA	blood	LPS	LPS vs Saline	mmu-miR-28a-5p	down	-1.3246084264480122	-1.3259754251436457	4.06250599824092	1.2692486808458568e-4	0.0019693186563748996
miRNA	blood	LPS	LPS vs Saline	mmu-let-7e-5p	down	-1.1207181519887268	-1.121016115700629	5.1752710193335805	1.3609887274543226e-4	0.0020476694035790033
miRNA	blood	LPS	LPS vs Saline	mmu-miR-3970	down	-1.8473899309772435	-1.8505545748593084	2.559755107049383	1.5239409707606326e-4	0.0022384747042042737
miRNA	blood	LPS	LPS vs Saline	mmu-miR-5123	down	-1.5167162730719044	-1.517215638138668	4.976156356750699	1.5997436279857163e-4	0.002302239742883792
miRNA	blood	LPS	LPS vs Saline	mmu-miR-5099	down	-1.9411787207072408	-1.9468868813812017	2.212141944813479	1.6296450456439795e-4	0.0023117679004635307
miRNA	blood	LPS	LPS vs Saline	mmu-miR-141-3p	down	-1.4415692249116585	-1.4422614165179617	4.592789704215652	1.9738840015970005e-4	0.0027223150188691965
miRNA	blood	LPS	LPS vs Saline	mmu-miR-1958	down	-1.670401685180371	-1.675386459429676	1.781587450450129	2.0735875475965483e-4	0.0028206471709087294
miRNA	blood	LPS	LPS vs Saline	mmu-miR-217-5p	down	-7.510158037315952	-7.744757970620003	1.758418535274911	2.4514462493452024e-4	0.0031208796482048535
miRNA	blood	LPS	LPS vs Saline	mmu-miR-16-5p	down	-1.3390384186727193	-1.3390384919618366	17.43442677331079	2.605695485414156e-4	0.0032343195212703214
miRNA	blood	LPS	LPS vs Saline	mmu-miR-1b-3p	down	-2.412913094892978	-2.4422922532211526	0.07699900566951705	3.130314071735296e-4	0.0037907339917477426
miRNA	blood	LPS	LPS vs Saline	mmu-miR-301a-3p	down	-2.10505324278052	-2.1081106945026016	3.0459835612717785	3.602457776503048e-4	0.004258619728651818
miRNA	blood	LPS	LPS vs Saline	mmu-miR-3962	down	-3.624156310538847	-4.031429985699497	-1.7121311657479403	3.7976228270361823e-4	0.004436118062059254
miRNA	blood	LPS	LPS vs Saline	mmu-miR-363-3p	down	-1.835547108584956	-1.8547987679726656	0.6256081562791732	4.0043953480438843e-4	0.004570534000698364
miRNA	blood	LPS	LPS vs Saline	mmu-miR-3064-5p	down	-1.196062189809009	-1.1982622892223562	2.3080980720823243	4.273331676276425e-4	0.004822066311980102
miRNA	blood	LPS	LPS vs Saline	mmu-miR-221-5p	down	-2.2353710673639937	-2.2639058040211415	0.9020765432323719	5.081061005244004e-4	0.005374587910391485
miRNA	blood	LPS	LPS vs Saline	mmu-miR-466d-3p	down	-2.2539303566764333	-2.267846535280939	1.4561187602403918	5.342523153519978e-4	0.00558434262257404
miRNA	blood	LPS	LPS vs Saline	mmu-miR-26a-5p	down	-1.2447620467526386	-1.244763326321769	13.685308870753365	6.0713297014454e-4	0.006280031659932586
miRNA	blood	LPS	LPS vs Saline	mmu-miR-7a-5p	down	-1.76371095638806	-1.763749510925406	8.995538620063876	6.803519404672914e-4	0.00672905677417205
miRNA	blood	LPS	LPS vs Saline	mmu-miR-467a-5p	down	-5.4410732336417835	-144269482.94339412	-1.8686359173285232	7.319072474335234e-4	0.007056154336907658
miRNA	blood	LPS	LPS vs Saline	mmu-miR-466a-3p	down	-2.077429254289008	-2.0879729508485454	1.743536776277351	7.85506774497624e-4	0.00742864978167753
miRNA	blood	LPS	LPS vs Saline	mmu-miR-93-5p	down	-0.9413652076248263	-0.9413656284109225	14.456312133548149	8.016176823001835e-4	0.007509493948340397
miRNA	blood	LPS	LPS vs Saline	mmu-miR-499-5p	down	-2.04609694982188	-2.049276204027356	3.3694482911675867	8.266143459805084e-4	0.0076712901454078965
miRNA	blood	LPS	LPS vs Saline	mmu-miR-21a-5p	down	-1.7846732659676967	-1.7846884538034988	10.566066839402572	8.676176547273457e-4	0.007977262325409762
miRNA	blood	LPS	LPS vs Saline	mmu-miR-3084-5p	down	-1.6037728471933193	-1.606933064799981	2.40288746054675	9.359422122257355e-4	0.008526519419634454
miRNA	blood	LPS	LPS vs Saline	mmu-miR-181a-1-3p	down	-1.3314900124643125	-1.3326222827765506	3.815396904424384	0.0013104260286818453	0.010937136693527756
miRNA	blood	LPS	LPS vs Saline	mmu-miR-5624-3p	down	-1.6081191940901691	-1.6166718666976627	1.3378522573351936	0.0013689995706096716	0.011328471446795033
miRNA	blood	LPS	LPS vs Saline	mmu-miR-190b-5p	down	-1.5359597827054423	-1.556710329864673	0.054760960115874266	0.0014373055096426589	0.011676094441710102
miRNA	blood	LPS	LPS vs Saline	mmu-miR-592-5p	down	-2.2308562977413877	-2.280287856629115	-0.696804968205714	0.0014580420048056926	0.011676094441710102
miRNA	blood	LPS	LPS vs Saline	mmu-miR-497a-5p	down	-0.9221839967806622	-0.9222266290168886	7.801301984047492	0.0015443801269308809	0.012053962196795765
miRNA	blood	LPS	LPS vs Saline	mmu-miR-467e-3p	down	-4.93055631054057	-144269482.41822445	-1.4927106444866376	0.001553783646716876	0.012053962196795765
miRNA	blood	LPS	LPS vs Saline	mmu-miR-26a-1-3p	down	-3.5019985195851926	-3.9068149490361375	-1.0263937982313598	0.0017571011958802695	0.012882845752952832
miRNA	blood	LPS	LPS vs Saline	mmu-miR-669m-5p	down	-3.270222719136046	-3.669030225753353	-1.523322708960959	0.0022666116173317334	0.015311192761975586
miRNA	blood	LPS	LPS vs Saline	mmu-miR-5618-5p	down	-1.5345564309205086	-1.550439348558601	0.3959055201753514	0.0024309779637970144	0.016093074120336236
miRNA	blood	LPS	LPS vs Saline	mmu-miR-669h-5p	down	-2.9083538698682796	-3.1149807904628726	-1.4176119456597638	0.0025116901764032267	0.016517273809062278
miRNA	blood	LPS	LPS vs Saline	mmu-let-7d-5p	down	-0.8491603938352646	-0.8491605407857085	15.69265143517809	0.0025813020289855663	0.016863374439359653
miRNA	blood	LPS	LPS vs Saline	mmu-miR-669f-5p	down	-3.3997967367240256	-3.8019004569251025	-1.4908872522956742	0.0026228953879700763	0.017023105361139122
miRNA	blood	LPS	LPS vs Saline	mmu-miR-196a-5p	down	-3.195773494761102	-3.4073505467417697	-1.433047546141976	0.00276255997429308	0.017698206803051796
miRNA	blood	LPS	LPS vs Saline	mmu-miR-194-5p	down	-1.077677313582068	-1.077756357911374	7.138660650619863	0.002908545596536307	0.018279656818737677
miRNA	blood	LPS	LPS vs Saline	mmu-miR-32-3p	down	-3.259057429313107	-3.4718444876801913	-1.5309668525349802	0.0032049096354255877	0.019644909061590176
miRNA	blood	LPS	LPS vs Saline	mmu-miR-1187	down	-1.7701275157940903	-1.8097388262896297	-0.41669347581926053	0.003451170401885993	0.02068097676442142
miRNA	blood	LPS	LPS vs Saline	mmu-miR-1191a	down	-0.8941860391215941	-0.8943397583911279	5.821420347409118	0.00345724284279351	0.02068097676442142
miRNA	blood	LPS	LPS vs Saline	mmu-miR-802-5p	down	-5.30986292827893	-144269482.80933365	-1.7234865050312103	0.003667977551971468	0.02168036731611707
miRNA	blood	LPS	LPS vs Saline	mmu-miR-3535	down	-2.328944278225025	-2.4088489738862098	-0.4725004545124001	0.003744984159769097	0.0220045518973415
miRNA	blood	LPS	LPS vs Saline	mmu-miR-598-3p	down	-1.6806423801082295	-1.7025146095003656	0.2995191929764999	0.004005284755495134	0.0230600862440675
miRNA	blood	LPS	LPS vs Saline	mmu-miR-872-5p	down	-1.6552668003810092	-1.6734614678170714	0.5239883562561845	0.004017517543024852	0.0230600862440675
miRNA	blood	LPS	LPS vs Saline	mmu-miR-7213-5p	down	-1.4706109906214084	-1.482694086031964	1.1757722832711317	0.004088235285136349	0.02333113585138158
miRNA	blood	LPS	LPS vs Saline	mmu-miR-503-3p	down	-2.9119380772165155	-3.118594878871234	-0.91494273217375	0.004273417596188381	0.024110816323949215
miRNA	blood	LPS	LPS vs Saline	mmu-miR-19a-3p	down	-1.934538769334911	-1.9402168842531529	1.8859191786601708	0.004429209910063403	0.02426600037761409
miRNA	blood	LPS	LPS vs Saline	mmu-miR-211-5p	down	-1.8510796481492595	-1.884358148640259	0.4268951160312501	0.004455038031115947	0.02426600037761409
miRNA	blood	LPS	LPS vs Saline	mmu-miR-5626-3p	down	-1.239203360131724	-1.2444786762832045	1.3926843656134833	0.004471981942702295	0.02426600037761409
miRNA	blood	LPS	LPS vs Saline	mmu-let-7d-3p	down	-1.0624586105348646	-1.0625315456244926	7.066706346222464	0.004522390649232789	0.024406162579826952
miRNA	blood	LPS	LPS vs Saline	mmu-miR-3062-5p	down	-1.5574432032423502	-1.5679563401934957	0.7536377862008427	0.004888395280597148	0.02623879196558361
miRNA	blood	LPS	LPS vs Saline	mmu-miR-10a-3p	down	-1.3158057610689777	-1.3224518044761713	1.5289448415447233	0.00588187363806012	0.030903177368220628
miRNA	blood	LPS	LPS vs Saline	mmu-miR-301b-3p	down	-1.3501647092384208	-1.3649480961208453	0.29354222575322636	0.006195615740203917	0.03221071429331147
miRNA	blood	LPS	LPS vs Saline	mmu-miR-18a-5p	down	-1.0363396782120469	-1.036478632281009	6.480620558367532	0.006910982298592927	0.034696669257782135
miRNA	blood	LPS	LPS vs Saline	mmu-let-7g-3p	down	-1.5057832404234732	-1.5131607131025204	1.2982989930201005	0.007105158098936441	0.03530639726280897
miRNA	blood	LPS	LPS vs Saline	mmu-miR-3068-3p	down	-1.2732493830570153	-1.2881834076127086	0.049377128927313926	0.007146612134767979	0.03530639726280897
miRNA	blood	LPS	LPS vs Saline	mmu-miR-106b-5p	down	-1.0136110643135163	-1.013627594079942	9.368644572625445	0.007518778399315343	0.036779049017340575
miRNA	blood	LPS	LPS vs Saline	mmu-miR-701-3p	down	-1.7550681456280162	-1.7774671102590598	0.28401365558243785	0.008139219329384384	0.03937873115999532
miRNA	blood	LPS	LPS vs Saline	mmu-miR-7010-5p	down	-1.343790477459475	-1.359224693284922	0.13148021049697403	0.00816920304024072	0.03937873115999532
miRNA	blood	LPS	LPS vs Saline	mmu-miR-6516-5p	down	-1.362546778262316	-1.368909610661666	1.510166331136641	0.00844489261190518	0.0404510224718178
miRNA	blood	LPS	LPS vs Saline	mmu-miR-143-3p	down	-1.7863305755748764	-1.7864676559462886	7.2579730624333125	0.00923164981039005	0.04342976286860799
miRNA	blood	LPS	LPS vs Saline	mmu-miR-1839-5p	down	-0.9316980134928938	-0.9317121519342222	9.583542452131265	0.00927201382491933	0.04342976286860799
miRNA	blood	LPS	LPS vs Saline	mmu-miR-27a-3p	down	-1.0695712110284428	-1.0698898549420868	5.513718391966172	0.009523383211682293	0.04439774426854702
miRNA	blood	LPS	LPS vs Saline	mmu-miR-7021-5p	down	-0.94129368271544	-0.9467361114777599	0.901888811109431	0.010543569828584185	0.048471133517518965
miRNA	blood	LPS	LPS vs Saline	mmu-miR-8114	up	1.8700135627953707	1.8701968126263857	6.845385205071808	2.312109238931443e-6	1.2083813022415383e-4
miRNA	blood	LPS	LPS vs Saline	mmu-miR-205-5p	up	2.817019159299251	2.8206304975909013	4.234424607310118	3.281291394035845e-6	1.6251156338177543e-4
miRNA	blood	LPS	LPS vs Saline	mmu-miR-574-3p	up	2.7087100078862636	2.7112046277648023	4.352953611763404	6.301427692296852e-6	2.4040224112324447e-4
miRNA	blood	LPS	LPS vs Saline	mmu-miR-484	up	1.6901947634857637	1.6902056998089892	10.91825715044331	6.558851538560045e-6	2.4040224112324447e-4
miRNA	blood	LPS	LPS vs Saline	mmu-miR-93-3p	up	1.5638978987828454	1.5639129695380358	10.21071269584795	6.681711789436605e-6	2.4040224112324447e-4
miRNA	blood	LPS	LPS vs Saline	mmu-miR-423-5p	up	1.616703791641835	1.6167099562366127	11.541156521980161	2.1187398190288104e-5	6.011167543701739e-4
miRNA	blood	LPS	LPS vs Saline	mmu-miR-1947-5p	up	1.3495707879195067	1.3501462136462938	4.537341546352844	2.542807636036162e-5	7.013911062733081e-4
miRNA	blood	LPS	LPS vs Saline	mmu-miR-191-5p	up	1.091969441462945	1.091969604844014	15.928073128704254	2.6828219742741494e-5	7.10215047915903e-4
miRNA	blood	LPS	LPS vs Saline	mmu-miR-7069-3p	up	2.659782390221277	2.7203434074868285	-0.46137468716747737	3.658831792924433e-5	8.060030789357747e-4
miRNA	blood	LPS	LPS vs Saline	mmu-miR-676-3p	up	1.2198204435197306	1.2198292014982735	10.259816936883182	4.9661941566407454e-5	0.0010273814161550542
miRNA	blood	LPS	LPS vs Saline	mmu-miR-3074-5p	up	1.8088446633156476	1.8091211698040077	6.109690387116058	5.90837029769205e-5	0.001197349327675144
miRNA	blood	LPS	LPS vs Saline	mmu-miR-6914-3p	up	2.5405451077218295	2.585520086566763	0.011925056444312866	6.140473023936431e-5	0.0012194979425537752
miRNA	blood	LPS	LPS vs Saline	mmu-miR-1843b-3p	up	1.3171537238061748	1.317315377726902	6.292678360605558	7.138658796617054e-5	0.0013371066764388264
miRNA	blood	LPS	LPS vs Saline	mmu-miR-7653-5p	up	1.5674495410743168	1.5703815001478463	2.7055313623214983	8.429321367047251e-5	0.0014684765118382318
miRNA	blood	LPS	LPS vs Saline	mmu-miR-3103-5p	up	1.5026121831799093	1.5053207631804904	2.379608215669223	9.938870546261578e-5	0.0016448830754062912
miRNA	blood	LPS	LPS vs Saline	mmu-miR-3060-3p	up	1.3244019904978819	1.3251068808235031	4.23985734666666	1.0728869109955544e-4	0.0017465191846206317
miRNA	blood	LPS	LPS vs Saline	mmu-miR-22-3p	up	0.9718819129169947	0.9718845523497684	12.057274039988185	1.3352452259015213e-4	0.002039843860492632
miRNA	blood	LPS	LPS vs Saline	mmu-miR-1930-5p	up	1.6182096813216165	1.6204514482583607	3.0340519118626204	1.5328930502103786e-4	0.0022384747042042737
miRNA	blood	LPS	LPS vs Saline	mmu-miR-6967-5p	up	1.3996403632312386	1.399935863588263	5.507262803968603	1.7092915599841943e-4	0.002390600731076486
miRNA	blood	LPS	LPS vs Saline	mmu-miR-140-3p	up	0.9331993565907442	0.9331999310304047	13.90678848027235	2.1063745279429534e-4	0.0028265269003342605
miRNA	blood	LPS	LPS vs Saline	mmu-miR-7036b-5p	up	1.3392200594279984	1.3406501141171447	3.3384695184190734	2.222080082390118e-4	0.0029386297329450635
miRNA	blood	LPS	LPS vs Saline	mmu-miR-425-5p	up	0.9656614800579856	0.9656635813058745	12.425696675185044	2.2566852361889254e-4	0.0029386297329450635
miRNA	blood	LPS	LPS vs Saline	mmu-miR-674-3p	up	1.39377603754703	1.3939286902562882	6.34570571824851	2.278695764720744e-4	0.0029386297329450635
miRNA	blood	LPS	LPS vs Saline	mmu-miR-532-3p	up	1.570332409501167	1.5705178919577494	6.394682678551069	2.5630235445795135e-4	0.0032216232655284264
miRNA	blood	LPS	LPS vs Saline	mmu-miR-6993-5p	up	1.7599679178138092	1.7723657515802886	0.8851756818683821	2.7855866241642844e-4	0.0034149228614754746
miRNA	blood	LPS	LPS vs Saline	mmu-miR-6936-5p	up	1.4835482825418245	1.484921340971611	3.5531745185586048	3.421536485863118e-4	0.0040934767836892485
miRNA	blood	LPS	LPS vs Saline	mmu-miR-5622-5p	up	1.4869274204664447	1.4880466813117865	3.7416204843997027	3.8419552199103307e-4	0.004436118062059254
miRNA	blood	LPS	LPS vs Saline	mmu-miR-1964-3p	up	1.44162954251558	1.4441273619318296	2.640735877329244	4.4692757573222406e-4	0.0049865065472145895
miRNA	blood	LPS	LPS vs Saline	mmu-miR-6546-3p	up	1.2520668015435021	1.2545546440164832	2.586088000557386	4.7968784305477656e-4	0.005276853506059457
miRNA	blood	LPS	LPS vs Saline	mmu-miR-7063-5p	up	1.1512011198807086	1.1526490413393309	2.8877197392110205	4.8357872009205496e-4	0.005276853506059457
miRNA	blood	LPS	LPS vs Saline	mmu-miR-25-5p	up	1.2126813831506065	1.2127476764634086	7.593657474652297	5.06339498756011e-4	0.005374587910391485
miRNA	blood	LPS	LPS vs Saline	mmu-miR-6900-5p	up	1.4603548165791698	1.4670327363465696	1.1918332193133172	5.08772672282779e-4	0.005374587910391485
miRNA	blood	LPS	LPS vs Saline	mmu-miR-486a-5p	up	0.9697051161229603	0.9697051636590687	17.6575378051287	6.373319993643584e-4	0.006524439952255751
miRNA	blood	LPS	LPS vs Saline	mmu-miR-7042-5p	up	1.2756377520659017	1.276589760305461	3.555763141288611	6.454633270953901e-4	0.006540255957201249
miRNA	blood	LPS	LPS vs Saline	mmu-miR-7073-5p	up	1.1513348972317201	1.1527744964854303	2.9072426917011898	6.612715194941225e-4	0.006632753725834987
miRNA	blood	LPS	LPS vs Saline	mmu-miR-3473b	up	1.8270652186841383	1.8335076326547817	1.6183509312686455	6.84425714190712e-4	0.00672905677417205
miRNA	blood	LPS	LPS vs Saline	mmu-miR-320-3p	up	1.2225512463600048	1.2225574116613547	11.111933067616905	6.982718144205195e-4	0.006797881487446822
miRNA	blood	LPS	LPS vs Saline	mmu-miR-10b-5p	up	1.415863882622522	1.4161108951921717	6.108868223620943	7.484956606701172e-4	0.007146694144667561
miRNA	blood	LPS	LPS vs Saline	mmu-miR-7003-5p	up	1.7278055910777381	1.7380365912568334	1.0987085505127347	9.668449612077664e-4	0.008727973149811927
miRNA	blood	LPS	LPS vs Saline	mmu-miR-7054-3p	up	1.974311258709364	2.0104344526549163	-0.30333928987592446	0.001033893043147011	0.009191313187122489
miRNA	blood	LPS	LPS vs Saline	mmu-miR-7075-3p	up	1.2285480217590594	1.2309748699148668	2.262507534331759	0.0010476139102774213	0.009191313187122489
miRNA	blood	LPS	LPS vs Saline	mmu-miR-3473d	up	1.388860774237426	1.3890147919349105	6.5251676134902565	0.0010507423185301828	0.009191313187122489
miRNA	blood	LPS	LPS vs Saline	mmu-miR-877-3p	up	1.0363802943110405	1.0370138712383807	3.9924002872483273	0.0010551960758630047	0.009191313187122489
miRNA	blood	LPS	LPS vs Saline	mmu-miR-3058-5p	up	1.068420020789546	1.0684716085953152	7.675543556354111	0.0010812043982393218	0.009335964934362144
miRNA	blood	LPS	LPS vs Saline	mmu-miR-5116	up	1.4067215855900133	1.4087414346565323	3.104153869295301	0.0012321308941821412	0.01054746532692126
miRNA	blood	LPS	LPS vs Saline	mmu-miR-744-5p	up	1.346350935595232	1.346376056252525	8.958117048626827	0.00129256572680816	0.010937136693527756
miRNA	blood	LPS	LPS vs Saline	mmu-miR-423-3p	up	1.077244147649853	1.077496738414545	5.571605859686323	0.0013106941254076565	0.010937136693527756
miRNA	blood	LPS	LPS vs Saline	mmu-miR-6968-3p	up	1.7226608281433011	1.7319410060007239	1.2499146382462483	0.0013868877126625122	0.011381648749370865
miRNA	blood	LPS	LPS vs Saline	mmu-miR-6975-3p	up	1.0901432077891875	1.0918161163386613	2.588801308614993	0.0014578425611453537	0.011676094441710102
miRNA	blood	LPS	LPS vs Saline	mmu-miR-6395	up	1.2935686276828773	1.295567307856961	2.6389581482195856	0.0014810260961112866	0.01176527130750806
miRNA	blood	LPS	LPS vs Saline	mmu-miR-219a-1-3p	up	0.9155315821836828	0.916110470168392	3.95267615998951	0.0015467959829368442	0.012053962196795765
miRNA	blood	LPS	LPS vs Saline	mmu-miR-378a-3p	up	0.7751533435177826	0.7751662067158712	9.53535915786994	0.001625644864515901	0.012513684887320076
miRNA	blood	LPS	LPS vs Saline	mmu-miR-7052-3p	up	1.3099948476057264	1.3118570759549262	2.711594342899393	0.001669848864614471	0.012755076327401306
miRNA	blood	LPS	LPS vs Saline	mmu-miR-1982-3p	up	1.4123315271232102	1.4170905972029209	1.6196232925302818	0.001697600891437396	0.012783432131546452
miRNA	blood	LPS	LPS vs Saline	mmu-miR-700-3p	up	1.0675087670703027	1.0675768205615193	7.281514222044378	0.0016993081987554195	0.012783432131546452
miRNA	blood	LPS	LPS vs Saline	mmu-miR-361-3p	up	1.0470608333425093	1.047781177180644	3.8590060260104377	0.0017171487565317705	0.012820516655910138
miRNA	blood	LPS	LPS vs Saline	mmu-miR-6957-5p	up	0.933715508779589	0.9344271091745455	3.643110334577711	0.0017409986338174147	0.012882845752952832
miRNA	blood	LPS	LPS vs Saline	mmu-miR-1934-5p	up	1.1824627165775943	1.1841702411336494	2.9127755223503122	0.0017644179480378502	0.012882845752952832
miRNA	blood	LPS	LPS vs Saline	mmu-miR-6412	up	1.1642239731928963	1.1643409160692328	6.366506684388423	0.0017857848771237314	0.012943681627619455
miRNA	blood	LPS	LPS vs Saline	mmu-miR-434-3p	up	6.209233016353741	144269483.725558	0.2762382994813401	0.0018226780016693585	0.013115356925055603
miRNA	blood	LPS	LPS vs Saline	mmu-miR-5114	up	1.4569242856859907	1.4615209319875504	2.0859710199517183	0.001854802300411291	0.013169270968370185
miRNA	blood	LPS	LPS vs Saline	mmu-miR-7651-5p	up	1.1164403833018484	1.119633220195959	2.008589171645764	0.0018566947991659878	0.013169270968370185
miRNA	blood	LPS	LPS vs Saline	mmu-miR-324-3p	up	1.1168855346812552	1.1174660518288346	4.173610164613217	0.0018700938475919512	0.013170235394743317
miRNA	blood	LPS	LPS vs Saline	mmu-miR-3057-5p	up	1.1649538349360822	1.1673288907921402	2.377980458000665	0.002071248398474357	0.014484152532993216
miRNA	blood	LPS	LPS vs Saline	mmu-miR-6538	up	1.2076461132165426	1.2084991045907356	4.060620330484001	0.002096079642838059	0.014555294303064285
miRNA	blood	LPS	LPS vs Saline	mmu-miR-5103	up	1.4138039861690124	1.421870693464687	1.070147129805956	0.00214516113262601	0.014703709263086033
miRNA	blood	LPS	LPS vs Saline	mmu-miR-298-5p	up	1.252126707569946	1.25245630357384	5.399972112920255	0.0021543275357940287	0.014703709263086033
miRNA	blood	LPS	LPS vs Saline	mmu-miR-466i-5p	up	1.4234626233641061	1.425427561275954	2.9859821633877117	0.0021618746751365164	0.014703709263086033
miRNA	blood	LPS	LPS vs Saline	mmu-miR-204-5p	up	2.6060248975648763	2.6578158245113976	-0.41850140600786395	0.0023071502747151	0.01547973123508172
miRNA	blood	LPS	LPS vs Saline	mmu-miR-1306-5p	up	1.799562741899367	1.8000754922936677	5.259832307697588	0.002361758893742847	0.015739775714675483
miRNA	blood	LPS	LPS vs Saline	mmu-miR-125a-5p	up	1.4153148164205578	1.4154494435679361	6.824854048742509	0.0027023874666466203	0.01742513476870191
miRNA	blood	LPS	LPS vs Saline	mmu-miR-7063-3p	up	1.2938219676587068	1.3008350827950488	0.7237895486167849	0.002814950019091942	0.017918239544604475
miRNA	blood	LPS	LPS vs Saline	mmu-miR-125b-5p	up	1.3511330677808404	1.3512211090985204	7.303853550320394	0.0029051275175072753	0.018279656818737677
miRNA	blood	LPS	LPS vs Saline	mmu-miR-7667-5p	up	1.8544179198739608	1.868849210441015	0.6187322509968094	0.0031063638609632937	0.01940012147129906
miRNA	blood	LPS	LPS vs Saline	mmu-miR-5134-5p	up	0.9221881845523153	0.9223870758081713	5.582284443215587	0.003165841600668834	0.019620892483123358
miRNA	blood	LPS	LPS vs Saline	mmu-miR-6946-5p	up	1.3373216415358922	1.3441526380648576	1.0326976085871367	0.0031812323159948245	0.019620892483123358
miRNA	blood	LPS	LPS vs Saline	mmu-miR-7688-5p	up	1.069898286325953	1.070710261084868	3.825962333691472	0.003270460652578462	0.01992372655221112
miRNA	blood	LPS	LPS vs Saline	mmu-miR-7032-3p	up	3.246494508356743	3.5957310123550226	-1.6640200324793528	0.003374273862701886	0.020430816741847397
miRNA	blood	LPS	LPS vs Saline	mmu-miR-501-3p	up	1.377565002146539	1.3787433870287868	3.7273279820322145	0.0036290246877611616	0.02157857194578942
miRNA	blood	LPS	LPS vs Saline	mmu-miR-500-3p	up	0.8682768477515389	0.8683339020901951	7.629279074686568	0.0038243576192666206	0.022338747740775024
miRNA	blood	LPS	LPS vs Saline	mmu-miR-6996-5p	up	3.9123631180974754	144269481.34926787	-1.9130293662873106	0.0039045527516556296	0.022673806329789707
miRNA	blood	LPS	LPS vs Saline	mmu-miR-138-2-3p	up	0.973810893308347	0.9766157620826508	1.86902297692691	0.004271689306996839	0.024110816323949215
miRNA	blood	LPS	LPS vs Saline	mmu-miR-7065-5p	up	0.9274939084838105	0.9294317939688858	2.1331096769629	0.0043122713712502305	0.024192573286166547
miRNA	blood	LPS	LPS vs Saline	mmu-miR-3473g	up	1.1117252047618442	1.1148404516584993	2.117462536373239	0.004344596306239961	0.024236989506158886
miRNA	blood	LPS	LPS vs Saline	mmu-miR-125b-1-3p	up	4.867351239261602	144269482.35293928	-1.757143353153134	0.004452741563437784	0.02426600037761409
miRNA	blood	LPS	LPS vs Saline	mmu-miR-7071-3p	up	1.6943872730412892	1.7132984766317587	0.25380804725917716	0.004466769491861993	0.02426600037761409
miRNA	blood	LPS	LPS vs Saline	mmu-miR-6986-5p	up	1.40554059945327	1.4133712208970692	1.0935482550414912	0.005235690973693571	0.027951834069235036
miRNA	blood	LPS	LPS vs Saline	mmu-miR-574-5p	up	1.1616307514513518	1.1636618499077531	2.8502810083993317	0.005410399813338961	0.028730090987409564
miRNA	blood	LPS	LPS vs Saline	mmu-miR-3103-3p	up	1.300026639704602	1.3057021010618932	1.0800753888361516	0.005663258974417985	0.029912851923388613
miRNA	blood	LPS	LPS vs Saline	mmu-miR-6904-5p	up	1.0834384784261866	1.0879811718320227	1.218406867234862	0.005958986798692405	0.03114354679527136
miRNA	blood	LPS	LPS vs Saline	mmu-miR-365-3p	up	1.1014852939666084	1.1022485971198928	4.178751518813368	0.00630131462498064	0.03258961157607174
miRNA	blood	LPS	LPS vs Saline	mmu-miR-8100	up	3.9209711412902037	144269481.35792494	-2.11891593656315	0.006485698157040838	0.03336942108778006
miRNA	blood	LPS	LPS vs Saline	mmu-miR-339-3p	up	0.745550309607742	0.7456124379552862	7.13770620819667	0.006527786970826484	0.03341284774242628
miRNA	blood	LPS	LPS vs Saline	mmu-miR-193a-5p	up	2.160650486181726	2.1889926157605615	0.4774681680576369	0.006874412241316361	0.034696669257782135
miRNA	blood	LPS	LPS vs Saline	mmu-miR-7117-3p	up	1.1922881246870871	1.1957219881702463	1.6096025155906242	0.00690927619800011	0.034696669257782135
miRNA	blood	LPS	LPS vs Saline	mmu-miR-1943-5p	up	2.0486635563736373	2.103486535419754	-0.435454245858442	0.006918369096717888	0.034696669257782135
miRNA	blood	LPS	LPS vs Saline	mmu-miR-6915-3p	up	1.9120928085654658	1.9651007159081948	-1.0724401553293188	0.0071125661305391505	0.03530639726280897
miRNA	blood	LPS	LPS vs Saline	mmu-miR-7666-3p	up	1.4312620651261119	1.4418454867073616	0.5084613447421995	0.0072185161941959895	0.03548508208334959
miRNA	blood	LPS	LPS vs Saline	mmu-miR-6912-5p	up	1.0957338603532094	1.1003422077522882	1.2488007284335743	0.0078622210746634	0.03827051728990566
miRNA	blood	LPS	LPS vs Saline	mmu-miR-7048-3p	up	0.9812272656278466	0.9832429448900604	2.22687642172313	0.008473124545959821	0.0404510224718178
miRNA	blood	LPS	LPS vs Saline	mmu-miR-7068-5p	up	1.2473530632733723	1.2726907013016873	-0.20857575812449092	0.008818948027661297	0.041900552112285494
miRNA	blood	LPS	LPS vs Saline	mmu-miR-671-3p	up	0.9534524330429598	0.9541487241100484	4.025776364842829	0.009096134907817204	0.04301172363553563
miRNA	blood	LPS	LPS vs Saline	mmu-miR-7002-3p	up	1.891898032054327	1.9448020097650296	-0.6928528724206139	0.009742140470143216	0.045205352742300066
miRNA	blood	LPS	LPS vs Saline	mmu-miR-6947-5p	up	1.4754941414141634	1.498822067015018	-0.31147876531905244	0.010235672111945912	0.04727452282401066
miRNA	blood	LPS	LPS vs Saline	mmu-miR-6988-3p	up	1.5390911062167856	1.5559771431733138	0.07909597702249965	0.010804603930575248	0.04944226591272452
miRNA	kidney	CLP	CLP vs Sham	mmu-miR-671-5p	down	-0.8198621034326009	-0.8199067076188098	7.588797482699377	8.969277869155106e-6	0.0017920617182571902
miRNA	kidney	CLP	CLP vs Sham	mmu-miR-503-5p	down	-0.846171333700139	-0.8462304445987139	7.516174897126329	5.436809745236188e-5	0.006034858817212168
miRNA	kidney	CLP	CLP vs Sham	mmu-miR-12206-5p	up	4.702313938755616	4.712734504570131	3.4248804626374745	4.082196358335223e-8	4.078114161976888e-5
miRNA	kidney	CLP	CLP vs Sham	mmu-miR-692	up	5.280028056141954	5.5273601482689605	-0.5878294599834478	1.4094838945121785e-7	7.040372053088331e-5
miRNA	kidney	CLP	CLP vs Sham	mmu-miR-1247-3p	up	2.3292623053024326	2.3484339637217997	0.38172557256959727	1.180363562975987e-6	3.9306106647100367e-4
miRNA	kidney	CLP	CLP vs Sham	mmu-miR-27b-5p	up	0.7297936289377839	0.7298583895841401	6.724842923573896	2.58590897624542e-6	6.458307668172936e-4
miRNA	kidney	CLP	CLP vs Sham	mmu-miR-21a-3p	up	2.5897275677762126	2.589928993211959	7.746595518159466	1.93835661350936e-5	0.003162688480749249
miRNA	kidney	CLP	CLP vs Sham	mmu-miR-92a-1-5p	up	2.0634415186537396	2.064200141425528	5.0344142455743	2.2160980345590332e-5	0.003162688480749249
miRNA	kidney	CLP	CLP vs Sham	mmu-miR-5099	up	1.2802024160081604	1.2803154900994504	7.1730001275290665	5.3336937480904964e-5	0.006034858817212168
miRNA	kidney	CLP	CLP vs Sham	mmu-miR-27a-5p	up	1.386552634266972	1.3872556759818067	4.484772682656105	1.0900780546747544e-4	0.010889879766200797
miRNA	kidney	CLP	CLP vs Sham	mmu-miR-132-5p	up	0.7377014018747162	0.7383915645966093	3.4846217989353865	5.15904289404925e-4	0.04685348955595637
miRNA	kidney	IRI	IRI vs Sham	mmu-miR-21a-5p	up	1.141080608443992	1.1410819573122493	13.101441687147323	6.792392920474131e-7	4.1753950779905874e-4
miRNA	kidney	IRI	IRI vs Sham	mmu-miR-147-3p	up	2.5456401436061733	2.547375492127955	4.467452912212472	8.359149305286461e-7	4.1753950779905874e-4
miRNA	kidney	IRI	IRI vs Sham	mmu-miR-5099	up	1.373253652883166	1.3733713252085047	7.1730001275290665	1.481688899642207e-5	0.0041872516500669
miRNA	kidney	IRI	IRI vs Sham	mmu-miR-21a-3p	up	2.562040538109247	2.5622409936088038	7.746595518159466	1.676577237264024e-5	0.0041872516500669
miRNA	kidney	IRI	IRI vs Sham	mmu-miR-132-5p	up	0.8246889653014141	0.8254323959194395	3.4846217989353865	7.37198618466237e-5	0.014729228396955415
miRNA	kidney	IRI	IRI vs Sham	mmu-miR-125b-1-3p	up	1.1389228813058578	1.142940153168009	1.566703672832701	1.1276511793182766e-4	0.018775392135649306
miRNA	kidney	IRI	IRI vs Sham	mmu-miR-12206-5p	up	2.7248766932368245	2.734037439854118	3.4248804626374745	2.2141417048066956e-4	0.03159896518716984
miRNA	kidney	IRI	IRI vs Sham	mmu-miR-223-3p	up	1.8007308215157518	1.800819525328625	7.611056412461206	3.090919157849172e-4	0.03859785298364153
miRNA	kidney	LPS	LPS vs Saline	mmu-miR-155-5p	up	1.4851831058369491	1.485203967876699	9.279830831372442	1.4059411002245176e-9	1.4045351591242932e-6
miRNA	kidney	LPS	LPS vs Saline	mmu-miR-132-3p	up	1.05714635514745	1.058376071809051	3.492078607168722	1.5146273784679868e-6	7.565563755447594e-4
miRNA	kidney	LPS	LPS vs Saline	mmu-miR-132-5p	up	1.1246709591323136	1.1262137368405978	3.4846217989353865	8.595334104144134e-6	0.002862246256679997
miRNA	kidney	LPS	LPS vs Saline	mmu-miR-147-3p	up	2.068711801495735	2.0702055042737633	4.467452912212472	2.8316416952812793e-5	0.007072025133964995
miRNA	kidney	LPS	LPS vs Saline	mmu-miR-21a-5p	up	0.9117215411728244	0.9117229036502665	13.101441687147323	4.9906129773031276e-5	0.00997124472865165
