## Supplemental Table 5 for "Shared and Specific miRNA-mRNA in Human and Murine Acute Kidney Injury"

model	miRNA	n_module_genes	ID	Description	GeneRatio	BgRatio	RichFactor	FoldEnrichment	zScore	pvalue	p.adjust	qvalue	geneID	Count
CLP	mmu-miR-692	332	GO:0060213	positive regulation of nuclear-transcribed mRNA poly(A) tail shortening	5/318	13/16597	0.38461538461538464	20.07377842283503	9.615351750264244	2.8387879265354712e-6	0.006905852529788574	0.006442659438681595	Cnot1/Tnrc6c/Ago2/Tnrc6b/Cpeb3	5
CLP	mmu-miR-692	332	GO:1900153	positive regulation of nuclear-transcribed mRNA catabolic process, deadenylation-dependent decay	5/318	14/16597	0.35714285714285715	18.63993710691824	9.228495639095748	4.346700511209126e-6	0.006905852529788574	0.006442659438681595	Cnot1/Tnrc6c/Ago2/Tnrc6b/Cpeb3	5
CLP	mmu-miR-692	332	GO:0060211	regulation of nuclear-transcribed mRNA poly(A) tail shortening	5/318	15/16597	0.3333333333333333	17.39727463312369	8.879740131798133	6.417932064830104e-6	0.006905852529788574	0.006442659438681595	Cnot1/Tnrc6c/Ago2/Tnrc6b/Cpeb3	5
CLP	mmu-miR-692	332	GO:0061157	mRNA destabilization	10/318	89/16597	0.11235955056179775	5.864249876333828	6.430800860963567	7.718192265759792e-6	0.006905852529788574	0.006442659438681595	Gigyf2/Rc3h2/Tut4/Cnot1/Fxr2/Tnrc6c/Ago2/Tnrc6b/Patl1/Cpeb3	10
CLP	mmu-miR-692	332	GO:0050779	RNA destabilization	10/318	93/16597	0.10752688172043011	5.612024075201191	6.233613106171123	1.146247677755008e-5	0.0075233030670083904	0.0070186959981619725	Gigyf2/Rc3h2/Tut4/Cnot1/Fxr2/Tnrc6c/Ago2/Tnrc6b/Patl1/Cpeb3	10
CLP	mmu-miR-692	332	GO:0061014	positive regulation of mRNA catabolic process	10/318	94/16597	0.10638297872340426	5.5523216914224545	6.186098522652924	1.2612410841589926e-5	0.0075233030670083904	0.0070186959981619725	Gigyf2/Rc3h2/Tut4/Cnot1/Fxr2/Tnrc6c/Ago2/Tnrc6b/Patl1/Cpeb3	10
CLP	mmu-miR-692	332	GO:0014911	positive regulation of smooth muscle cell migration	8/318	67/16597	0.11940298507462686	6.231859570074157	5.997337155577714	4.061646556500264e-5	0.020766618608163492	0.019373748687547123	Igfbp5/Sema6d/Map3k7/Pak1/Rps6kb1/Il6st/Ptger4/Postn	8
CLP	mmu-miR-692	332	GO:1903313	positive regulation of mRNA metabolic process	11/318	133/16597	0.08270676691729323	4.316617014233697	5.36728772989364	5.08381496887449e-5	0.02156459434191288	0.020118202159541083	Gigyf2/Rc3h2/Tut4/Hmx2/Cnot1/Fxr2/Tnrc6c/Ago2/Tnrc6b/Patl1/Cpeb3	11
CLP	mmu-miR-692	332	GO:0031331	positive regulation of cellular catabolic process	18/318	323/16597	0.05572755417956656	2.908522694082598	4.841198001081238	5.422781477429894e-5	0.02156459434191288	0.020118202159541083	Gigyf2/Rnf152/Rc3h2/Sh3glb1/Map3k7/Tut4/Supt5/Scoc/Cnot1/Fxr2/Tnrc6c/Ago2/Tnrc6b/Patl1/Cpeb3/Trim8/Twist1/Abcd2	18
CLP	mmu-miR-692	332	GO:0034249	negative regulation of amide metabolic process	11/318	139/16597	0.07913669064748201	4.1302882222523865	5.179700035520881	7.604172844943674e-5	0.024616164680315224	0.022965095915048278	Ormdl1/Igfbp5/Cnot9/Gigyf2/Cpeb2/Cnot1/Enc1/Ago2/Tnrc6b/Patl1/Cpeb3	11
CLP	mmu-miR-692	332	GO:0006644	phospholipid metabolic process	18/318	333/16597	0.05405405405405406	2.8211796702362744	4.69205008236357	8.018334086213049e-5	0.024616164680315224	0.022965095915048278	Ormdl1/Hycc2/Erbb4/Lpgat1/Bloc1s6/Mtmr1/Hmgcs2/Plppr4/Sh3glb1/Pip4p2/Plppr1/Plpp3/Smpd1/Arf1/Pik3r1/Agpat1/Pip5k1b/Sgms1	18
CLP	mmu-miR-692	332	GO:0017148	negative regulation of translation	10/318	117/16597	0.08547008547008547	4.460839649518895	5.25045833333166	8.445233679768615e-5	0.024616164680315224	0.022965095915048278	Igfbp5/Cnot9/Gigyf2/Cpeb2/Cnot1/Enc1/Ago2/Tnrc6b/Patl1/Cpeb3	10
CLP	mmu-miR-692	332	GO:1900151	regulation of nuclear-transcribed mRNA catabolic process, deadenylation-dependent decay	5/318	25/16597	0.2	10.438364779874215	6.600558913624349	9.700245434232005e-5	0.024616164680315224	0.022965095915048278	Cnot1/Tnrc6c/Ago2/Tnrc6b/Cpeb3	5
CLP	mmu-miR-692	332	GO:1902410	mitotic cytokinetic process	5/318	25/16597	0.2	10.438364779874215	6.600558913624349	9.700245434232005e-5	0.024616164680315224	0.022965095915048278	Vps4a/Rhoa/Pdcd6ip/Arf1/Iqgap2	5
CLP	mmu-miR-692	332	GO:0000288	nuclear-transcribed mRNA catabolic process, deadenylation-dependent decay	7/318	57/16597	0.12280701754385964	6.409522233256096	5.717813646078261	1.0316917301054159e-4	0.024616164680315224	0.022965095915048278	Rc3h2/Cnot1/Tnrc6c/Ago2/Tnrc6b/Patl1/Cpeb3	7
CLP	mmu-miR-692	332	GO:0000289	nuclear-transcribed mRNA poly(A) tail shortening	5/318	26/16597	0.19230769230769232	10.036889211417515	6.445144888573594	1.1822614016039135e-4	0.02644570972712754	0.024671928722944828	Cnot1/Tnrc6c/Ago2/Tnrc6b/Cpeb3	5
CLP	mmu-miR-692	332	GO:0014910	regulation of smooth muscle cell migration	9/318	100/16597	0.09	4.697264150943396	5.182978462047548	1.2823703818204415e-4	0.026997668214913884	0.025186865951296846	Igfbp5/Sema6d/Map3k7/Pak1/Rhoa/Rps6kb1/Il6st/Ptger4/Postn	9
CLP	mmu-miR-692	332	GO:0061564	axon development	22/318	478/16597	0.04602510460251046	2.402134154364359	4.347462859452346	1.430669498397203e-4	0.027030231376910293	0.025217245019208377	Raph1/Zeb2/Sema6d/Plp1/Dclk1/Tspan2/Plppr4/Epha7/Fgfr3/Foxp1/Pak1/Rab3a/Bcl11a/Emb/Crppa/Trio/Cd2ap/Vegfa/Mark2/Ablim1/Cnr1/Unc5d	22
CLP	mmu-miR-692	332	GO:0006487	protein N-linked glycosylation	7/318	60/16597	0.11666666666666667	6.089046121593292	5.519313467150194	1.4349661809480178e-4	0.027030231376910293	0.025217245019208377	Rpn2/Fut9/Ddost/Tmem165/Mlec/Mgat4c/Mgat3	7
CLP	mmu-miR-692	332	GO:0043488	regulation of mRNA stability	11/318	153/16597	0.0718954248366013	3.752353352242364	4.7802166639970975	1.791498134029497e-4	0.03205885910845785	0.02990858990074508	Gigyf2/Rc3h2/Tut4/Cnot1/Fxr2/Tnrc6c/Ago2/Tnrc6b/Vegfa/Patl1/Cpeb3	11
CLP	mmu-miR-692	332	GO:0030520	intracellular estrogen receptor signaling pathway	6/318	45/16597	0.13333333333333333	6.958909853249476	5.594344992748596	2.0484561879830122e-4	0.03491154617519619	0.032569939991389046	Cnot9/Pak1/Cnot1/Wbp2/Rbfox2/Lbh	6
CLP	mmu-miR-692	332	GO:0048286	lung alveolus development	7/318	66/16597	0.10606060606060606	5.535496474175719	5.159987505045177	2.6236867478339904e-4	0.04268261304771751	0.039819781646552234	Igfbp5/Rc3h2/Bloc1s6/Fgfr3/Tnrc6c/Vegfa/Fgf10	7
CLP	mmu-miR-692	332	GO:0014909	smooth muscle cell migration	9/318	111/16597	0.08108108108108109	4.231769505354411	4.774694967473798	2.835627222459667e-4	0.04412482534427456	0.041165261096760025	Igfbp5/Sema6d/Map3k7/Pak1/Rhoa/Rps6kb1/Il6st/Ptger4/Postn	9
CLP	mmu-miR-692	332	GO:1903311	regulation of mRNA metabolic process	15/318	279/16597	0.053763440860215055	2.8060120376005955	4.2519748731332125	3.311896890696261e-4	0.04719744795248259	0.04403179509280005	Gigyf2/Rc3h2/Tut4/Hmx2/Cnot1/Fxr2/Tnrc6c/Nova1/Ago2/Rbfox2/Tnrc6b/Vegfa/Patl1/Cpeb3/Rbm20	15
CLP	mmu-miR-692	332	GO:0050804	modulation of chemical synaptic transmission	21/318	475/16597	0.04421052631578947	2.3074280039721944	4.040699378436498	3.471463171662569e-4	0.04719744795248259	0.04403179509280005	Erbb4/Cask/Gria3/Chrdl1/Plppr4/Epha7/Cpeb2/Ppp1r9a/Pak1/Rab3a/Arf1/Fxr2/Rps6kb1/Ptger4/Trio/Cd2ap/Cpeb3/Cnr1/Cx3cr1/Shisa9/Htr7	21
CLP	mmu-miR-692	332	GO:0099177	regulation of trans-synaptic signaling	21/318	476/16597	0.04411764705882353	2.302580466148724	4.030078075968174	3.569482717889988e-4	0.04719744795248259	0.04403179509280005	Erbb4/Cask/Gria3/Chrdl1/Plppr4/Epha7/Cpeb2/Ppp1r9a/Pak1/Rab3a/Arf1/Fxr2/Rps6kb1/Ptger4/Trio/Cd2ap/Cpeb3/Cnr1/Cx3cr1/Shisa9/Htr7	21
CLP	mmu-miR-692	332	GO:0033143	regulation of intracellular steroid hormone receptor signaling pathway	7/318	70/16597	0.1	5.2191823899371075	4.9440370624756795	3.783680743153082e-4	0.04719744795248259	0.04403179509280005	Cnot9/Foxp1/Pak1/Cnot1/Rhoa/Wbp2/Lbh	7
CLP	mmu-miR-692	332	GO:0033146	regulation of intracellular estrogen receptor signaling pathway	5/318	33/16597	0.15151515151515152	7.907852105965314	5.551608109075374	3.8221342192050315e-4	0.04719744795248259	0.04403179509280005	Cnot9/Pak1/Cnot1/Wbp2/Lbh	5
CLP	mmu-miR-692	332	GO:0043487	regulation of RNA stability	11/318	167/16597	0.0658682634730539	3.437784807743005	4.425233908635068	3.8243252043084527e-4	0.04719744795248259	0.04403179509280005	Gigyf2/Rc3h2/Tut4/Cnot1/Fxr2/Tnrc6c/Ago2/Tnrc6b/Vegfa/Patl1/Cpeb3	11
CLP	mmu-miR-692	332	GO:0099633	protein localization to postsynaptic specialization membrane	5/318	34/16597	0.14705882352941177	7.675268220495746	5.445529184883793	4.4115190998141615e-4	0.04899432334197645	0.04570814948037509	Erbb4/Adam22/Nptx2/Dlg2/Adam10	5
CLP	mmu-miR-692	332	GO:0099645	neurotransmitter receptor localization to postsynaptic specialization membrane	5/318	34/16597	0.14705882352941177	7.675268220495746	5.445529184883793	4.4115190998141615e-4	0.04899432334197645	0.04570814948037509	Erbb4/Adam22/Nptx2/Dlg2/Adam10	5
CLP	mmu-miR-692	332	GO:0061013	regulation of mRNA catabolic process	11/318	170/16597	0.06470588235294118	3.377118017018128	4.3540908578942465	4.4491552017976194e-4	0.04899432334197645	0.04570814948037509	Gigyf2/Rc3h2/Tut4/Cnot1/Fxr2/Tnrc6c/Ago2/Tnrc6b/Vegfa/Patl1/Cpeb3	11
CLP	mmu-miR-692	332	GO:0006402	mRNA catabolic process	13/318	227/16597	0.05726872246696035	2.98895907793755	4.217118921400733	4.5174983802325315e-4	0.04899432334197645	0.04570814948037509	Cnot9/Gigyf2/Rc3h2/Tut4/Pnrc2/Cnot1/Fxr2/Tnrc6c/Ago2/Tnrc6b/Vegfa/Patl1/Cpeb3	13
LPS	mmu-miR-155-5p	152	GO:0031349	positive regulation of defense response	17/146	477/16597	0.03563941299790356	4.051420120042503	6.3703114527399185	1.0252819715693794e-6	0.0026657331260803866	0.0023829711507633577	Ikbke/Spi1/Nr1h3/Cebpb/Rps6ka3/Trim32/Sfpq/Clock/Tnip3/Ets1/Fbxl2/Rab34/Traf3/Lrrk2/Csf1r/Rela/Rab11fip2	17
LPS	mmu-miR-155-5p	152	GO:0002429	immune response-activating cell surface receptor signaling pathway	12/146	264/16597	0.045454545454545456	5.167185554171855	6.42974591364048	3.8076356319293742e-6	0.0028970227537412794	0.0025897272227776297	Cacnb4/Nr1h3/Usp9x/Trim32/Lat2/Card11/Tnip3/Itk/Traf3/Ptpn2/Rela/Rab11fip2	12
LPS	mmu-miR-155-5p	152	GO:0018105	peptidyl-serine phosphorylation	12/146	265/16597	0.045283018867924525	5.147686740759886	6.411965684752123	3.9584585876382835e-6	0.0028970227537412794	0.0025897272227776297	Sgk3/Cab39/Ikbke/Rps6ka3/Pkn2/Csnk1g2/Gpd1l/Egfr/Rps6kb1/Lrrk2/Pkn3/Rps6ka5	12
LPS	mmu-miR-155-5p	152	GO:0002768	immune response-regulating cell surface receptor signaling pathway	12/146	274/16597	0.043795620437956206	4.978602139786021	6.255871115774316	5.571197603348614e-6	0.0028970227537412794	0.0025897272227776297	Cacnb4/Nr1h3/Usp9x/Trim32/Lat2/Card11/Tnip3/Itk/Traf3/Ptpn2/Rela/Rab11fip2	12
LPS	mmu-miR-155-5p	152	GO:0018209	peptidyl-serine modification	12/146	274/16597	0.043795620437956206	4.978602139786021	6.255871115774316	5.571197603348614e-6	0.0028970227537412794	0.0025897272227776297	Sgk3/Cab39/Ikbke/Rps6ka3/Pkn2/Csnk1g2/Gpd1l/Egfr/Rps6kb1/Lrrk2/Pkn3/Rps6ka5	12
LPS	mmu-miR-155-5p	152	GO:1902895	positive regulation of miRNA transcription	6/146	55/16597	0.10909090909090909	12.401245330012452	7.978506756211273	8.497497915689797e-6	0.003682249096798912	0.003291662350498785	Spi1/Smarca4/Ets1/Egfr/Rela/Myb	6
LPS	mmu-miR-155-5p	152	GO:0034142	toll-like receptor 4 signaling pathway	6/146	59/16597	0.1016949152542373	11.560482934757372	7.655089645653972	1.28313230830134e-5	0.00476592000226212	0.004260385168014073	Nr1h3/Trim32/Tnip3/Traf3/Rela/Rab11fip2	6
LPS	mmu-miR-155-5p	152	GO:2000630	positive regulation of miRNA metabolic process	6/146	61/16597	0.09836065573770492	11.181450707388276	7.504838285488546	1.5585711841741775e-5	0.005065356348566077	0.004528059440337611	Spi1/Smarca4/Ets1/Egfr/Rela/Myb	6
LPS	mmu-miR-155-5p	152	GO:0140747	regulation of ncRNA transcription	7/146	96/16597	0.07291666666666667	8.289026826484019	6.747331111097436	2.1882603424371693e-5	0.0063216409892629345	0.005651086358013181	Mybl1/Spi1/Smarca4/Ets1/Egfr/Rela/Myb	7
LPS	mmu-miR-155-5p	152	GO:0140895	cell surface toll-like receptor signaling pathway	6/146	68/16597	0.08823529411764706	10.030419016921838	7.029445345671431	2.921006062443733e-5	0.006897497004205144	0.006165859670155853	Nr1h3/Trim32/Tnip3/Traf3/Rela/Rab11fip2	6
LPS	mmu-miR-155-5p	152	GO:0002757	immune response-activating signaling pathway	14/146	435/16597	0.03218390804597701	3.6586049441032906	5.29337759839091	3.0306180137308327e-5	0.006897497004205144	0.006165859670155853	Cacnb4/Nr1h3/Usp9x/Rps6ka3/Trim32/Lat2/Card11/Tnip3/Fbxl2/Itk/Traf3/Ptpn2/Rela/Rab11fip2	14
LPS	mmu-miR-155-5p	152	GO:0002253	activation of immune response	15/146	497/16597	0.030181086519114688	3.430928033957168	5.18345518611308	3.2806533764123596e-5	0.006897497004205144	0.006165859670155853	Cacnb4/Nr1h3/Usp9x/Rps6ka3/Trim32/Sfpq/Lat2/Card11/Tnip3/Fbxl2/Itk/Traf3/Ptpn2/Rela/Rab11fip2	15
LPS	mmu-miR-155-5p	152	GO:0002752	cell surface pattern recognition receptor signaling pathway	6/146	70/16597	0.08571428571428572	9.743835616438355	6.9061495812355105	3.449023100854105e-5	0.006897497004205144	0.006165859670155853	Nr1h3/Trim32/Tnip3/Traf3/Rela/Rab11fip2	6
LPS	mmu-miR-155-5p	152	GO:0044843	cell cycle G1/S phase transition	10/146	231/16597	0.04329004329004329	4.921129099211291	5.65363604992646	3.811607852299753e-5	0.006897497004205144	0.006165859670155853	Cacnb4/Jade1/Dcun1d3/Smarca4/Egfr/Rps6kb1/Arid2/Csf1r/Cacul1/Myb	10
LPS	mmu-miR-155-5p	152	GO:0002764	immune response-regulating signaling pathway	14/146	446/16597	0.03139013452914798	3.5683702930155414	5.1797327003645455	3.9793251947337366e-5	0.006897497004205144	0.006165859670155853	Cacnb4/Nr1h3/Usp9x/Rps6ka3/Trim32/Lat2/Card11/Tnip3/Fbxl2/Itk/Traf3/Ptpn2/Rela/Rab11fip2	14
LPS	mmu-miR-155-5p	152	GO:1902893	regulation of miRNA transcription	6/146	75/16597	0.08	9.094246575342465	6.6184721048149395	5.109303182732157e-5	0.008302617671939756	0.007421935149653029	Spi1/Smarca4/Ets1/Egfr/Rela/Myb	6
LPS	mmu-miR-155-5p	152	GO:0061614	miRNA transcription	6/146	77/16597	0.07792207792207792	8.858032378580324	6.5108268357074675	5.92996005455236e-5	0.009069350671668315	0.008107338576131029	Spi1/Smarca4/Ets1/Egfr/Rela/Myb	6
LPS	mmu-miR-155-5p	152	GO:0002220	innate immune response activating cell surface receptor signaling pathway	6/146	80/16597	0.075	8.52585616438356	6.356489188238026	7.355164623378586e-5	0.010624126678213514	0.009497195022467788	Nr1h3/Trim32/Tnip3/Traf3/Rela/Rab11fip2	6
LPS	mmu-miR-155-5p	152	GO:0000082	G1/S transition of mitotic cell cycle	9/146	206/16597	0.043689320388349516	4.966518154009842	5.396625996905271	8.75266020861044e-5	0.011977324495993234	0.010706855257956706	Cacnb4/Jade1/Dcun1d3/Smarca4/Egfr/Rps6kb1/Arid2/Cacul1/Myb	9
LPS	mmu-miR-155-5p	152	GO:0045088	regulation of innate immune response	13/146	423/16597	0.030732860520094562	3.4936526441918456	4.89417407247904	9.385328069936009e-5	0.012200926490916812	0.010906739146536162	Ikbke/Nfe2l2/Spi1/Nr1h3/Rps6ka3/Trim32/Sfpq/Tnip3/Fbxl2/Traf3/Ptpn2/Rela/Rab11fip2	13
LPS	mmu-miR-155-5p	152	GO:0071354	cellular response to interleukin-6	4/146	29/16597	0.13793103448275862	15.679735474728387	7.4535672725339035	1.1501866634109254e-4	0.01424040630889717	0.012729885477750995	Spi1/Ptpn2/Rela/Myb	4
LPS	mmu-miR-155-5p	152	GO:2000628	regulation of miRNA metabolic process	6/146	88/16597	0.06818181818181818	7.7507783312577825	5.981592041569444	1.2522306815674996e-4	0.01479908987307045	0.0132293078703399	Spi1/Smarca4/Ets1/Egfr/Rela/Myb	6
LPS	mmu-miR-155-5p	152	GO:0002833	positive regulation of response to biotic stimulus	12/146	383/16597	0.031331592689295036	3.5617153689330805	4.778231271646351	1.4697095260100167e-4	0.016283447688492263	0.014556215585502399	Ikbke/Spi1/Nr1h3/Rps6ka3/Trim32/Sfpq/Tnip3/Fbxl2/Rab34/Traf3/Rela/Rab11fip2	12
LPS	mmu-miR-155-5p	152	GO:0070741	response to interleukin-6	4/146	31/16597	0.12903225806451613	14.668139637649139	7.175685818426038	1.5030874789377475e-4	0.016283447688492263	0.014556215585502399	Spi1/Ptpn2/Rela/Myb	4
LPS	mmu-miR-155-5p	152	GO:0030183	B cell differentiation	7/146	138/16597	0.050724637681159424	5.766279531467144	5.29662613975608	2.1892677963851836e-4	0.02276838508240591	0.020353277029130465	Inpp5d/Spi1/Card11/Irf2bp2/Ptpn2/Syvn1/Myb	7
LPS	mmu-miR-155-5p	152	GO:0098781	ncRNA transcription	7/146	141/16597	0.04964539007092199	5.643592732925289	5.216551864695933	2.4982748158316353e-4	0.024982748158316352	0.022332756248405878	Mybl1/Spi1/Smarca4/Ets1/Egfr/Rela/Myb	7
LPS	mmu-miR-155-5p	152	GO:0010586	miRNA metabolic process	6/146	102/16597	0.058823529411764705	6.686946011281225	5.427314904968221	2.813570738831995e-4	0.02709364415171551	0.024219743436027466	Spi1/Smarca4/Ets1/Egfr/Rela/Myb	6
LPS	mmu-miR-155-5p	152	GO:0002327	immature B cell differentiation	3/146	16/16597	0.1875	21.314640410958905	7.658536045841661	3.4335092315192683e-4	0.03170769863789398	0.02834437189978539	Spi1/Irf2bp2/Syvn1	3
LPS	mmu-miR-155-5p	152	GO:0045089	positive regulation of innate immune response	11/146	361/16597	0.030470914127423823	3.463875080635981	4.4587667576154715	3.536627924995867e-4	0.03170769863789398	0.02834437189978539	Ikbke/Spi1/Nr1h3/Rps6ka3/Trim32/Sfpq/Tnip3/Fbxl2/Traf3/Rela/Rab11fip2	11
LPS	mmu-miR-155-5p	152	GO:0010720	positive regulation of cell development	13/146	498/16597	0.02610441767068273	2.9675001375364474	4.199639214859203	4.59296114763976e-4	0.03980566327954459	0.03558336215434593	Stau2/Inpp5d/Il15ra/Spi1/Trim32/Grip1/Smarca4/Egfr/Sema5a/Arid2/Csf1r/Rela/Myb	13
