## Supplemental Table 7 for "Shared and Specific miRNA-mRNA in Human and Murine Acute Kidney Injury"

study_id	tubular_casts	kdigo_stage	correlation_with_IRI	correlation_with_CLP	correlation_with_LPS	mean_mouse_correlation
1	Present	Stage 3	-0.093589723	-0.033464033	-0.096317032	-0.074456929
2	Present	Stage 3	-0.166024178	-0.063229611	-0.134501065	-0.121251618
3	Absent	Stage 2	-0.210154255	0.001192532	-0.109490601	-0.106150775
4	Present	Stage 1	-0.019341425	0.06048678	0.005411846	0.015519067
5	Absent	Stage 1	-0.183803737	-0.026785056	-0.157493538	-0.122694111
6	Present	Stage 3	0.104474731	0.13895595	0.23684485	0.160091844
7	Present	Stage 3	-0.019523476	0.074541936	0.001845893	0.018954784
8	Present	Stage 2	0.125733966	0.0530499	0.135063618	0.104615828
9	Present	NA	0.062251845	0.035242622	-0.004431379	0.031021029
10	Present	Stage 3	-0.032902424	-0.033642524	-0.099514993	-0.055353314
11	Present	Stage 3	-0.099104146	-0.154301996	-0.121841124	-0.125082422
12	Present	Stage 3	0.184416507	0.11040454	0.2481173	0.180979449
13	Not adjudicated	Stage 3	-0.115323171	-0.079304494	-0.186439576	-0.127022414
14	Not adjudicated	Stage 3	0.087711272	-0.028385056	0.073934273	0.044420163
15	Not adjudicated	Stage 3	-0.069486325	-0.05576366	0.073775688	-0.017158099
16	Not adjudicated	Stage 3	-0.005748333	0.003215722	-0.055577845	-0.019370152
17	Not adjudicated	Stage 2	-0.030313538	-0.041780927	-0.123236226	-0.06511023
18	Absent	Stage 3	-0.160621946	-0.143128255	-0.201055156	-0.168268452
19	Absent	Stage 3	0.047785707	-0.074489527	-0.009273002	-0.011992274
20	Present	Stage 3	0.035547376	-0.041943651	-0.03976274	-0.015386338
21	Present	Stage 3	0.048779486	-0.001845049	0.125258683	0.057397707
22	Present	Stage 2	0.021814725	-0.047860104	-0.139532724	-0.055192701
23	Present	Stage 2	-0.035795277	0.017973712	0.016377297	-4.81E-04
24	Present	Stage 3	-0.106464419	-0.072356055	-0.010582603	-0.063134359
25	Present	NA	-0.071944016	-0.064596257	-0.213955742	-0.116832005
26	Present	Stage 3	0.053322031	0.097469056	0.059834204	0.07020843
27	Present	No AKI	0.164930938	0.076588538	0.224610473	0.155376649
28	Absent	Stage 1	-0.211260393	-0.070142298	-0.228588041	-0.169996911
29	Present	Stage 1	-0.069644209	-0.097499745	-0.107983435	-0.09170913
30	Absent	Stage 3	-0.144204921	-0.161326511	-0.242745306	-0.182758913
31	Absent	Stage 3	-0.076045877	-0.025899271	0.063302835	-0.012880771
32	Present	Stage 3	-0.077301527	-0.088306517	-0.1328897	-0.099499248
33	Present	Stage 3	-0.080174373	-0.094509779	-0.104585417	-0.093089856
34	Not adjudicated	Stage 2	-0.128711905	0.019999669	-0.050378703	-0.053030313
35	Not adjudicated	Stage 3	0.180802688	0.166625535	0.20305793	0.183495384
36	Not adjudicated	No AKI	0.145567061	0.088654261	0.056015701	0.096745674
37	Not adjudicated	Stage 3	-0.010784379	-0.039030395	-0.146629539	-0.065481438
38	Not adjudicated	Stage 3	0.184889271	0.126044187	0.247425387	0.186119615
39	Not adjudicated	NA	0.120575234	0.047049019	-0.056424723	0.03706651
40	Not adjudicated	Stage 2	-0.021172983	-0.081816737	-0.071463248	-0.058150989
41	Not adjudicated	Stage 1	-0.053388316	-0.03243037	-0.082994217	-0.056270968
42	Present	Stage 3	0.197646115	0.078436209	0.137245725	0.137776017
43	Present	NA	0.166532202	0.022592288	0.186354455	0.125159648
44	Present	Stage 1	0.101687695	-0.037341307	0.092649107	0.052331832
45	Not adjudicated	NA	0.180859099	0.138229595	0.259962166	0.193016953
46	Present	Stage 2	-0.061438683	-0.046850018	-0.25093906	-0.119742587
47	Absent	Stage 3	-0.207861159	-0.149477038	-0.279335931	-0.212224709
48	Present	Stage 3	-0.049821299	0.030553032	-0.008054037	-0.009107435
